# Cryptic diversity within the *Poecilochirus carabi* mite species complex phoretic on *Nicrophorus burying* beetles: phylogeny, biogeography, and host specificity

**DOI:** 10.1101/2021.05.20.443311

**Authors:** Julia Canitz, Derek S. Sikes, Wayne Knee, Julia Baumann, Petra Haftaro, Nadine Steinmetz, Martin Nave, Anne-Katrin Eggert, Wenbe Hwang, Volker Nehring

## Abstract

Coevolution is often considered a major driver of speciation, but evidence for this claim is not always found because diversity might be cryptic. When morphological divergence is low, molecular data are needed to uncover diversity. A taxon for which this holds true are the mites, which are known for their extensive and often cryptic diversity. We studied mites of the genus *Poecilochirus* that are phoretic on burying beetles (Silphidae: *Nicrophorus*). *Poecilochirus* taxonomy is poorly understood. Most studies on this genus focus on the evolutionary ecology of *Poecilochirus carabi sensu lato*, a complex of at least two biological species. Based on molecular data of 230 specimens from 43 locations worldwide, we identified 24 genetic clusters that may represent species. We estimate that these mites began to diversify during the Paleogene, when the clade containing *P. subterraneus* branched off and the remaining mites diverged into two further clades. One clade resembles *P. monospinosus* and *P. austroasiaticus*. The other clade contains 17 genetic clusters resembling *P. carabi s*.*l*.. Among these are *P. carabi sensu stricto, P. necrophori*, and potentially many additional cryptic species. Our analyses suggest that these clades were formed in the miocene by large-scale geographic separation. Diversification also seems to have happened on a smaller scale, potentially due to adaptation to specific hosts or local abiotic conditions, causing some clusters to specialize on certain beetle species. Our results suggest that biodiversity in this genus was generated by multiple interacting forces shaping the tangled webs of life.
