## Supplemental_Table_1 for "Cryptic diversity within the *Poecilochirus carabi* mite species complex phoretic on *Nicrophorus burying* beetles: phylogeny, biogeography, and host specificity"

### Sheet: Samples
Supplement Table S1: Overview of the entire sample set. Listed are sampling information regarding origin, sequencing data, and cluster affiliation
sample ID	Host species	Country	State/ District	Location	COI	ITS	LSU	Cluster COI-ITS-LSU	Latitude	Longitude	date/year	Collector	other ID/ Barcode	Storaged in	Classified as	Identification based on *
al_hyb1	N. hybridus	Canada	Alberta	Calgary	x	x	x	Canada	50.8861	-113.993	1998-08-26	N. Wood	245225	Propylen Glycol	P. carabi s.l.	Mol. Data/ Morphology
al_hyb2	N. hybridus	Canada	Alberta	Calgary	x	-	-	Canada	50.8861	-113.993	1998-08-27	N. Wood	245226	Propylen Glycol	P. carabi s.l.	Mol. Data/ Morphology
al_sa2	N. sayi	Canada	Alberta	Wagner National Area	x	x	x	North America	53.5678	-113.822	2010-05-14	W. Knee / R. Leech, L.J. Taylor	N382	EtOH	P. carabi s.l.	Mol. Data/ Morphology
al_sa3	N. sayi	Canada	Alberta	Wagner National Area	x	-	-	North America	53.5678	-113.822	2010-05-14	W. Knee / R. Leech, L.J. Taylor	N382	EtOH	P. carabi s.l.	Mol. Data/ Morphology
alas1_inv1	N. investigator	USA	Alaska	Fairbanks	x	x	-	North America	64.9013	-147.53	2008-07-17	D.S. Sikes	245212	EtOH	P. carabi s.l.	Mol. Data/ Morphology
alas1_inv2	N. investigator	USA	Alaska	Fairbanks	x	-	-	North America	64.9013	-147.53	2008-07-17	J. Withrow/L. DeCicco	245212	EtOH	P. carabi s.l.	Mol. Data/ Morphology
alas1_vs1	N. vespilloides	USA	Alaska	Fairbanks	x	x	-	North America	64.9013	-147.53	2008-07-17	D.S. Sikes	245211	EtOH	P. carabi s.l.	Molecular Data
alas1_vs2	N. vespilloides	USA	Alaska	Fairbanks	x	-	-	North America	64.9013	-147.53	2008-07-17	D.S. Sikes	245211	EtOH	P. carabi s.l.	Mol. Data/ Morphology
alas2_inv1	N. investigator	USA	Alaska	Middelton	-	x	x	North America	59.4593	-146.301	2013-09-01	D.S. Sikes	245216	EtOH	P. carabi s.l.	Mol. Data/ Morphology
AU_fos3	N. interruptus	Austria	Burgenland	Illmitz	x	x	x	Europe-3	47.77	16.8	2015-08	J. K. Müller	-	EtOH	P. carabi s.l.	Mol. Data/ Morphology
AU_fos4	N. interruptus	Austria	Burgenland	Illmitz	-	x	-	Europe-2	47.77	16.8	2015-08	J. K. Müller	-	EtOH	P. carabi s.l.	Mol. Data/ Morphology
AU_fos5	N. interruptus	Austria	Burgenland	Illmitz	-	x	x	Europe-3	47.77	16.8	2015-08	J. K. Müller	-	EtOH	P. carabi s.l.	Mol. Data/ Morphology
AU_fos6	N. interruptus	Austria	Burgenland	Illmitz	-	x	-	Europe-2	47.77	16.8	2015-08	J. K. Müller	-	EtOH	P. carabi s.l.	Mol. Data/ Morphology
AU_hu1	N. humator	Austria	Burgenland	Illmitz	-	x	x	Europe-2	47.77	16.8	2015	J. K. Müller	-	EtOH	P. carabi s.l.	Mol. Data/ Morphology
AU_hu2	N. humator	Austria	Burgenland	Illmitz	-	x	-	Europe-1	47.77	16.8	2015	J. K. Müller	-	EtOH	P. carabi s.l.	Mol. Data/ Morphology
AU_vo3	N. vespillo	Austria	Burgenland	Illmitz	x	x	x	Europe-2	47.77	16.8	2015	J. K. Müller	-	EtOH	P. carabi s.l.	Mol. Data/ Morphology
AU_vo5	N. vespillo	Austria	Burgenland	Illmitz	x	x	-	Europe-2	47.77	16.8	2015	J. K. Müller	-	EtOH	P. carabi s.l.	Mol. Data/ Morphology
b1	N. vespilloides	Germany	North Rhine-Westphalia	Bielefeld, Patthorst	x	x	x	Europe-1	52.008	8.37492	2016/2017	P. Schedwill/ V. Nehring	-	EtOH	P. carabi s.l.	Molecular Data
b2	N. vespilloides	Germany	North Rhine-Westphalia	Bielefeld, Patthorst	x	-	x	Europe-1	52.008	8.37492	2016/2017	P. Schedwill/ V. Nehring	-	EtOH	P. carabi s.l.	Molecular Data
b3	N. vespilloides	Germany	North Rhine-Westphalia	Bielefeld, Patthorst	x	x	-	Europe-1	52.008	8.37492	2016/2017	P. Schedwill/ V. Nehring	-	EtOH	P. carabi s.l.	Molecular Data
b4	N. vespilloides	Germany	North Rhine-Westphalia	Bielefeld, Patthorst	x	x	-	Europe-1	52.008	8.37492	2016/2017	P. Schedwill/ V. Nehring	-	EtOH	P. carabi s.l.	Molecular Data
b5	N. vespilloides	Germany	North Rhine-Westphalia	Bielefeld, Patthorst	x	-	-	Europe-1	52.008	8.37492	2016/2017	P. Schedwill/ V. Nehring	-	EtOH	P. carabi s.l.	Molecular Data
Biele 1	N. vespilloides	Germany	North Rhine-Westphalia	Bielefeld, Patthorst	x	x	-	Europe-1	52.008	8.37492	2014	V. Nehring	-	EtOH	P. carabi s.l.	Molecular Data
Biele 2	N. vespilloides	Germany	North Rhine-Westphalia	Bielefeld, Patthorst	x	x	-	Europe-1	52.008	8.37492	2014	V. Nehring	-	EtOH	P. carabi s.l.	Molecular Data
Biele 3	N. vespilloides	Germany	North Rhine-Westphalia	Bielefeld, Patthorst	x	x	-	Europe-1	52.008	8.37492	2014	V. Nehring	-	EtOH	P. carabi s.l.	Molecular Data
Biele 4	N. vespilloides	Germany	North Rhine-Westphalia	Bielefeld, Patthorst	x	x	-	Europe-1	52.008	8.37492	2014	V. Nehring	-	EtOH	P. carabi s.l.	Molecular Data
Biele 5	N. vespilloides	Germany	North Rhine-Westphalia	Bielefeld, Patthorst	x	x	-	Europe-1	52.008	8.37492	2014	V. Nehring	-	EtOH	P. carabi s.l.	Molecular Data
CA_vs2	N. hebes	Canada	Ontario	Wolf Lake	x	x	x	North America	-	-	1997/1998	A-K. Eggert	-	EtOH	P. carabi s.l.	Mol. Data/ Morphology
CA_vs3	N. hebes	Canada	Ontario	Wolf Lake	x	x	x	North America	-	-	1997/1998	A-K. Eggert	-	EtOH	P. carabi s.l.	Mol. Data/ Morphology
cal_nig1	N. nigrita	USA	California	Sequoia	-	x	-	North America	36.34	-118.47	2001-06-19	-	245222	Propylen Glycol	P. carabi s.l.	Mol. Data/ Morphology
cal_nig2	N. nigrita	USA	California	Sequoia	x	-	x	North America	36.34	-118.47	2001-06-19	-	245222	Propylen Glycol	P. carabi s.l.	Mol. Data/ Morphology
CaraM2	Carabidae	Germany	Baden-Württemberg	Freiburg, Mooswald	x	x	x	Europe-1	48.0384	7.84882	2019-06-29	J. K. Müller	-	EtOH	P. carabi s.l.	Mol. Data/ Morphology
CH1_con1	N. concolor	China	Sichuan	Tongling	x	-	-	Asia-2 (Central)	30.492	102.304	2005-08-30	D.S. Sikes	245286	Propylen Glycol	P. carabi s.l.	Mol. Data/ Morphology
CH1_con2	N. concolor	China	Sichuan	Tongling	x	-	-	CH-N.con	30.492	102.304	2005-08-30	D.S. Sikes	245286	Propylen Glycol	P. cf. austroasiaticus	Morphology
CH1_nep1	N. nepalensis	China	Sichuan	Tongling	x	x	x	Asia-2 (Central)	30.492	102.304	2005-08-28	D.S. Sikes	245277	Propylen Glycol	P. carabi s.l.	Mol. Data/ Morphology
CH1_nep2	N. nepalensis	China	Sichuan	Tongling	x	-	-	Asia-3 (India)	30.492	102.304	2005-08-28	D.S. Sikes	245277	Propylen Glycol	P. carabi s.l.	Mol. Data/ Morphology
CH1_sch1	N. schawalleri	China	Sichuan	Tongling	-	x	-	Asia-2 (Central)	30.492	102.304	2005-08-30	D.S. Sikes	245269	Propylen Glycol	P. carabi s.l.	Mol. Data/ Morphology
CH1_sch2	N. schawalleri	China	Sichuan	Tongling	x	-	-	Asia-2 (Central)	30.492	102.304	2005-08-30	D.S. Sikes	245269	Propylen Glycol	P. carabi s.l.	Mol. Data/ Morphology
CH1_sin1	N. sinensis	China	Sichuan	Tongling	x	x	x	Asia-2 (Central)	30.492	102.304	2005-08-31	D.S. Sikes	245270	Propylen Glycol	P. carabi s.l.	Mol. Data/ Morphology
CH1_sin2	N. sinensis	China	Sichuan	Tongling	x	-	-	Asia-2 (Central)	30.492	102.304	2005-08-31	D.S. Sikes	245270	Propylen Glycol	P. carabi s.l.	Mol. Data/ Morphology
CH1_sm1	N. smefarka	China	Sichuan	Tongling	x	-	x	Asia-2 (Central)	30.492	102.304	2005-08-26	D.S. Sikes	245272	Propylen Glycol	P. carabi s.l.	Mol. Data/ Morphology
CH1_sm2	N. smefarka	China	Sichuan	Tongling	x	-	-	Asia-2 (Central)	30.492	102.304	2005-08-26	D.S. Sikes	245272	Propylen Glycol	P. carabi s.l.	Mol. Data/ Morphology
CH3_jap1	N. japonicus	China	Liaoning	Beining City	x	x	x	CH-N.jap	41.5833	121.783	2005-07-26	L. Jingke	245242	dry	P. carabi s.l.	Mol. Data/ Morphology
cohu4	N. humator	England	Cambridgeshire	Cottenham	x	x	x	Europe-3	52.2921	0.12932	2015-07	B. Jarret/R. Kilner	-	EtOH	P. carabi s.l.	Molecular Data
cohu5	N. humator	England	Cambridgeshire	Cottenham	x	x	x	Europe-3	52.2921	0.12932	2015-07	B. Jarret/R. Kilner	-	EtOH	P. carabi s.l.	Molecular Data
cohu6	N. humator	England	Cambridgeshire	Cottenham	-	x	x	Europe-3	52.2921	0.12932	2015-07	B. Jarret/R. Kilner	-	EtOH	P. carabi s.l.	Molecular Data
col_inv1	N. investigator	USA	Colorado	Rocky Mountain Biological Station	x	-	-	North America	38.9585	-106.988	1998-07	R. J. Smith	245282	Propylen Glycol	P. carabi s.l.	Mol. Data/ Morphology
con_orb1	N. orbicollis	USA	Connecticut	Hampton	x	x	-	USA-1	41.784	-72.0548	2000-08-19	D.S. Sikes	245279	Propylen Glycol	P. carabi s.l.	Mol. Data/ Morphology
con_orb2	N. orbicollis	USA	Connecticut	Hampton	x	-	-	USA-1	41.784	-72.0548	2000-08-19	D.S. Sikes	245279	Propylen Glycol	P. carabi s.l.	Mol. Data/ Morphology
CZ_ant1	N. antennatus	Czech Rep	Žabovřesky nad Ohří	Bohemia	x	x	x	Europe-3	50.4132	14.091	2015-05-10	D.S. Sikes	245218	EtOH	P. carabi s.l.	Mol. Data/ Morphology
CZ_ant2	N. antennatus	Czech Rep	Žabovřesky nad Ohří	Bohemia	x	-	-	Europe-3	50.4132	14.091	2015-05-10	D.S. Sikes	245218	EtOH	P. carabi s.l.	Mol. Data/ Morphology
CZ_ger1	N. germanicus	Czech Rep	Žabovřesky nad Ohří	Bohemia	x	x	-	Europe-3	50.4132	14.091	2015-05-10	D.S. Sikes	245217	EtOH	P. carabi s.l.	Mol. Data/ Morphology
CZ_ger2	N. germanicus	Czech Rep	Žabovřesky nad Ohří	Bohemia	x	-	-	Europe-3	50.4132	14.091	2015-05-10	D.S. Sikes	245217	EtOH	P. carabi s.l.	Mol. Data/ Morphology
EC_di1	N. didymus	Ecuador	Napo	Cosanga	x	x	x	Ecuador	-0.65291	-77.8917	2004-11-30	S. Peck	245276	Propylen Glycol	P. carabi s.l.	Mol. Data/ Morphology
EC_di2	N. didymus	Ecuador	Napo	Cosanga	x	x	-	Ecuador	-0.65291	-77.8917	2004-11-30	S. Peck	245276	Propylen Glycol	P. carabi s.l.	Mol. Data/ Morphology
F1	N. vespilloides	France	Brittany	Beuzec-Cap-Sizun	x	x	-	Europe-1	48.081	-4.488	2014-08	V. Nehring	-	EtOH	P. carabi s.l.	Molecular Data
F2	N. vespilloides	France	Brittany	Beuzec-Cap-Sizun	x	x	-	Europe-1	48.081	-4.488	2014-08	V. Nehring	-	EtOH	P. carabi s.l.	Molecular Data
F3	N. vespilloides	France	Brittany	Beuzec-Cap-Sizun	-	x	-	Europe-3	48.081	-4.488	2014-08	V. Nehring	-	EtOH	P. carabi s.l.	Molecular Data
F4	N. vespilloides	France	Brittany	Beuzec-Cap-Sizun	x	x	-	Europe-2	48.081	-4.488	2014-08	V. Nehring	-	EtOH	P. carabi s.l.	Molecular Data
F5	N. vespilloides	France	Brittany	Beuzec-Cap-Sizun	-	x	-	Europe-1	48.081	-4.488	2014-08	V. Nehring	-	EtOH	P. carabi s.l.	Molecular Data
fl_car1	N. carolina	USA	Florida	Lake Placid	x	x	x	USA-3	27.1805	-81.3515	2009/2010	W. Knee/S. Peck	N386	EtOH	P. monospinosus	Morphology
fl_car2	N. carolina	USA	Florida	Lake Placid	x	-	-	USA-3	27.1805	-81.3515	2009/2010	W. Knee/S. Peck	N386	EtOH	P. monospinosus	Morphology
fl_car3	N. carolina	USA	Florida	Lake Placid	x	x	x	USA-3	27.1805	-81.3515	2009/2010	W. Knee/S. Peck	N386	EtOH	P. monospinosus	Morphology
g1	N. vespilloides	England	Cambridgeshire	Gamlingay Woods	-	x	x	Europe-1	52.1642	-0.19055	2015	B. Jarret/R. Kilner	-	EtOH	P. carabi s.l.	Molecular Data
g2	N. vespilloides	England	Cambridgeshire	Gamlingay Woods	-	x	x	Europe-1	52.1642	-0.19055	2015	B. Jarret/R. Kilner	-	EtOH	P. carabi s.l.	Molecular Data
g3	N. vespilloides	England	Cambridgeshire	Gamlingay Woods	x	x	-	Europe-1	52.1642	-0.19055	2015	B. Jarret/R. Kilner	-	EtOH	P. carabi s.l.	Molecular Data
g4	N. vespilloides	England	Cambridgeshire	Gamlingay Woods	x	-	-	Europe-1	52.1642	-0.19055	2015	B. Jarret/R. Kilner	-	EtOH	P. carabi s.l.	Molecular Data
g5	N. vespilloides	England	Cambridgeshire	Gamlingay Woods	-	x	-	Europe-1	52.1642	-0.19055	2015	B. Jarret/R. Kilner	-	EtOH	P. carabi s.l.	Molecular Data
id_de1	N. defodiens	USA	Idaho	Scout Mountain, Bannock County	x	-	-	North America	42.71	-112.369	2020-06-24	R. J. Smith	-	EtOH	P. carabi s.l.	Mol. Data/ Morphology
id_de2	N. defodiens	USA	Idaho	Scout Mountain, Bannock County	x	-	-	North America	42.71	-112.369	2020-06-24	R. J. Smith	-	EtOH	P. carabi s.l.	Mol. Data/ Morphology
id_inv1	N. investigator	USA	Idaho	Scout Mountain, Bannock County	x	x	-	North America	42.71	-112.369	2020-06-24	R. J. Smith	-	EtOH	P. carabi s.l.	Mol. Data/ Morphology
id_inv2	N. investigator	USA	Idaho	Scout Mountain, Bannock County	x	-	-	North America	42.71	-112.369	2020-06-24	R. J. Smith	-	EtOH	P. carabi s.l.	Mol. Data/ Morphology
il_orb1	N. orbicollis	USA	Illinois	Lexington	x	x	x	USA-1	40.6511	-88.789	2020	A-K. Eggert	-	EtOH	P. carabi s.l.	Mol. Data/ Morphology
il_orb2	N. orbicollis	USA	Illinois	Lexington	x	x	x	USA-1	40.6511	-88.789	2020	A-K. Eggert	-	EtOH	P. carabi s.l.	Mol. Data/ Morphology
il_orb3	N. orbicollis	USA	Illinois	Lexington	x	x	x	USA-1	40.6511	-88.789	2020	A-K. Eggert	-	EtOH	P. carabi s.l.	Mol. Data/ Morphology
IN_mel1	N. melissae	India	Uttar Pradesh	Khajuhan	x	x	x	Asia-3 (India)	25.744	83.665	1999-08-09	D.S. Sikes	245268	Propylen Glycol	P. carabi s.l.	Mol. Data/ Morphology
IN_mel2	N. melissae	India	Uttar Pradesh	Khajuhan	x	-	-	Asia-2 (Central)	25.744	83.665	1999-08-11	D.S. Sikes	245267	Propylen Glycol	P. carabi s.l.	Mol. Data/ Morphology
IN_nep1	N. nepalensis	India	Uttar Pradesh	Khajuhan	x	x	x	Asia-3 (India)	25.744	83.665	1999-08-10	D.S. Sikes	245283	Propylen Glycol	P. carabi s.l.	Mol. Data/ Morphology
IN_nep2	N. nepalensis	India	Uttar Pradesh	Khajuhan	x	-	-	Asia-3 (India)	25.744	83.665	1999-08-10	D.S. Sikes	245283	Propylen Glycol	P. carabi s.l.	Mol. Data/ Morphology
IND_ch1	N. charon	Indonesia	Sulawesi-Gimpu	Rano Rano	x	x	x	MEX-IDN	-1.6449	120.122	2005-05-28	T. Mousseau	245275	Propylen Glycol	P. carabi s.l.	Mol. Data/ Morphology
IND2_ins1	N. insularis	Indonesia	Java	Mount Argopuro	x	-	x	IDN-N.ins	-7.95	113.55	2003-07-17	D.S. Sikes	245289	Propylen Glycol	P. carabi s.l.	Mol. Data/ Morphology
J_qua1	N. quadripunctatus	Japan	-	-	x	x	x	Japan	-	-	-	W. Knee	-	EtOH	P. carabi s.l.	Mol. Data/ Morphology
J_qua2	N. quadripunctatus	Japan	-	-	x	-	-	Japan	-	-	-	W. Knee	-	EtOH	P. carabi s.l.	Mol. Data/ Morphology
J_qua3	N. quadripunctatus	Japan	-	-	x	x	x	Japan	-	-	-	W. Knee	-	EtOH	P. carabi s.l.	Mol. Data/ Morphology
J1_inv1	N. investigator	Japan	Hokkaido-Nakagawa	Otoineppu	x	x	x	Eurasia	44.7251	142.262	1998-08-03	-	245223	Propylen Glycol	P. carabi s.l.	Mol. Data/ Morphology
J1_inv2	N. investigator	Japan	Hokkaido-Nakagawa	Otoineppu	x	x	-	Eurasia	44.7251	142.262	1998-08-03	-	245223	Propylen Glycol	P. carabi s.l.	Mol. Data/ Morphology
J1_vs1	N. vespilloides	Japan	Hokkaido-Nakagawa	Otoineppu, Experimental Forest	x	x	x	Eurasia	44.7251	142.262	1998-06-22	S. Suzuki	245264	Propylen Glycol	P. carabi s.l.	Mol. Data/ Morphology
K1	N. vespilloides	Germany	Baden-Württemberg	Kreuzhof	x	x	-	Europe-1	48.022	8.05441	2016/2017	P. Schedwill/ V. Nehring	-	EtOH	P. carabi s.l.	Molecular Data
K2	N. vespilloides	Germany	Baden-Württemberg	Kreuzhof	x	x	-	Europe-1	48.022	8.05441	2016/2017	P. Schedwill/ V. Nehring	-	EtOH	P. carabi s.l.	Molecular Data
K3	N. vespilloides	Germany	Baden-Württemberg	Kreuzhof	x	x	-	Europe-1	48.022	8.05441	2016/2017	P. Schedwill/ V. Nehring	-	EtOH	P. carabi s.l.	Molecular Data
K4	N. vespilloides	Germany	Baden-Württemberg	Kreuzhof	x	x	-	Europe-1	48.022	8.05441	2016/2017	P. Schedwill/ V. Nehring	-	EtOH	P. carabi s.l.	Molecular Data
K5	N. vespilloides	Germany	Baden-Württemberg	Kreuzhof	x	x	-	Europe-1	48.022	8.05441	2016/2017	P. Schedwill/ V. Nehring	-	EtOH	P. carabi s.l.	Molecular Data
KZ_lun1	N. lunatus	Kazakhstan	Almaty	Fabrichnoe	x	x	x	Europe-2	43.2649	76.4048	2002-06-02	-	245285	Propylen Glycol	P. carabi s.l.	Mol. Data/ Morphology
LAT_vo1	N. vespillo	Latvia	Ilgas	-	x	x	x	Europe-2	-	-	2002-06-20	A. Barsevskis	245224	Propylen Glycol	P. carabi s.l.	Mol. Data/ Morphology
LAT_vo2	N. vespillo	Latvia	Ilgas	-	x	-	-	Eurasia	-	-	2002-06-20	A. Barsevskis	245224	Propylen Glycol	P. carabi s.l.	Mol. Data/ Morphology
M1	N. vespilloides	Germany	North Rhine-Westphalia	Muenster	-	x	-	Europe-1	51.9247	7.84889	2014	V. Nehring	-	EtOH	P. carabi s.l.	Molecular Data
M2	N. vespilloides	Germany	North Rhine-Westphalia	Muenster	x	x	-	Europe-1	51.9247	7.84889	2014	V. Nehring	-	EtOH	P. carabi s.l.	Molecular Data
M4	N. vespilloides	Germany	North Rhine-Westphalia	Muenster	x	x	-	Europe-1	51.9247	7.84889	2014	V. Nehring	-	EtOH	P. carabi s.l.	Molecular Data
M5	N. vespilloides	Germany	North Rhine-Westphalia	Muenster	x	x	-	Europe-1	51.9247	7.84889	2014	V. Nehring	-	EtOH	P. carabi s.l.	Molecular Data
mfos1	N. interruptus	Germany	Baden-Württemberg	Freiburg, Mooswald	x	x	-	Europe-2	48.0384	7.84882	2016/2017	V. Nehring	-	EtOH	P. carabi s.l.	Molecular Data
mfos2	N. interruptus	Germany	Baden-Württemberg	Freiburg, Mooswald	x	-	-	Europe-2	48.0384	7.84882	2016/2017	V. Nehring	-	EtOH	P. carabi s.l.	Molecular Data
mfos4	N. interruptus	Germany	Baden-Württemberg	Freiburg, Mooswald	x	x	-	Europe-2	48.0384	7.84882	2016/2017	V. Nehring	-	EtOH	P. carabi s.l.	Mol. Data/ Morphology
Mm2	N. vespilloides	Germany	Baden-Württemberg	Freiburg, Mooswald	x	-	-	Europe-1	48.0384	7.84882	2016	V. Nehring	-	EtOH	P. carabi s.l.	Molecular Data
Mo1_Nhu	N. humator	Germany	Baden-Württemberg	Freiburg, Mooswald	-	x	-	Europe-1	48.0384	7.84882	2016	P. Schedwill/ V. Nehring	-	EtOH	P. carabi s.l.	Molecular Data
Mo1_Nvs	N. vespilloides	Germany	Baden-Württemberg	Freiburg, Mooswald	x	x	x	Europe-1	48.0384	7.84882	2016	P. Schedwill/ V. Nehring	-	EtOH	P. carabi s.l.	Molecular Data
Mo2_Nhu	N. humator	Germany	Baden-Württemberg	Freiburg, Mooswald	x	x	-	Europe-1	48.0384	7.84882	2016	P. Schedwill/ V. Nehring	-	EtOH	P. carabi s.l.	Molecular Data
Mo2_Nvs	N. vespilloides	Germany	Baden-Württemberg	Freiburg, Mooswald	-	x	x	Europe-1	48.0384	7.84882	2016	P. Schedwill/ V. Nehring	-	EtOH	P. carabi s.l.	Molecular Data
Mo3	N. vespilloides	Germany	Baden-Württemberg	Freiburg, Mooswald	x	-	-	Europe-1	48.0384	7.84882	2016	P. Schedwill/ V. Nehring	-	EtOH	P. carabi s.l.	Molecular Data
Mo4	N. vespilloides	Germany	Baden-Württemberg	Freiburg, Mooswald	x	x	-	Europe-1	48.0384	7.84882	2016	P. Schedwill/ V. Nehring	-	EtOH	P. carabi s.l.	Molecular Data
Mo5	N. vespilloides	Germany	Baden-Württemberg	Freiburg, Mooswald	x	x	-	Europe-1	48.0384	7.84882	2016	P. Schedwill/ V. Nehring	-	EtOH	P. carabi s.l.	Molecular Data
mvo1	N. vespillo	Germany	Baden-Württemberg	Freiburg, Mooswald	x	x	-	Europe-2	48.0384	7.84882	2016	V. Nehring	-	EtOH	P. carabi s.l.	Molecular Data
mvo2	N. vespillo	Germany	Baden-Württemberg	Freiburg, Mooswald	x	-	x	Europe-2	48.0384	7.84882	2016	V. Nehring	-	EtOH	P. carabi s.l.	Molecular Data
mvo3	N. vespillo	Germany	Baden-Württemberg	Freiburg, Mooswald	x	-	x	Europe-1	48.0384	7.84882	2016	V. Nehring	-	EtOH	P. carabi s.l.	Molecular Data
N081_139	N. carolina	USA	Florida	Lake Placid	x	-	-	USA-3	27.1805	-81.3515	2009/2010	W. Knee/S. Peck	N081	EtOH	P. monospinosus	Morphology
N081_140	N. carolina	USA	Florida	Lake Placid	x	-	-	USA-3	27.1805	-81.3515	2009/2010	W. Knee/S. Peck	N081	EtOH	P. monospinosus	Morphology
N1	N. nepalensis	Taiwan	Alishan	Fenqihu	-	x	x	Asia-2 (Central)	23.5056	120.696	2013	W. Hwang	-	EtOH	P. carabi s.l.	Molecular Data
N1	N. vespilloides	Germany	Lower Saxony	Wilsum	x	x	-	Europe-1	52.534	6.814	2014-05	V. Nehring	-	EtOH	P. carabi s.l.	Molecular Data
N2	N. vespilloides	Germany	Lower Saxony	Wilsum	x	x	-	Europe-1	52.534	6.814	2014-05	V. Nehring	-	EtOH	P. carabi s.l.	Molecular Data
N200_135	N. defodiens	USA	New Hampshire	Durham	x	-	-	North America	43.1339	-70.9264	2009-06-10	W. Knee / M. Scott	N200	EtOH	P. carabi s.l.	Molecular Data
N285_143	N. defodiens	USA	New Hampshire	Durham	x	-	-	North America	43.1339	-70.9264	2009-06-10	W. Knee / M. Scott	N385	EtOH	P. carabi s.l.	Molecular Data
N381_132	N. orbicollis/ N. defodiens	USA	New Hampshire	Durham	x	-	-	North America	43.1339	-70.9264	-	-	N381	EtOH	P. carabi s.l.	Molecular Data
N382_133	N. sayi	Canada	Alberta	Wagner National Area	x	-	-	North America	53.5678	-113.822	2010-05-14	W. Knee / R. Leech, L.J. Taylor	N382	EtOH	P. carabi s.l.	Molecular Data
N383_136	N. orbicollis	USA	New Hampshire	Durham	x	-	-	North America	43.1339	-70.9264	2009-06-10	W. Knee / M. Scott	N383	EtOH	P. carabi s.l.	Molecular Data
N384_137	N. tomentosus	USA	New Hampshire	Durham	x	-	-	North America	43.1339	-70.9264	2009-06-10	W. Knee / M. Scott	N384	EtOH	P. carabi s.l.	Molecular Data
N384_138	N. tomentosus	USA	New Hampshire	Durham	x	-	-	North America	43.1339	-70.9264	2009-06-10	W. Knee / M. Scott	N384	EtOH	P. carabi s.l.	Molecular Data
Ne1	N. nepalensis	Taiwan	Alishan	Fenqihu	x	x	-	Asia-1 (Taiwan)	23.5056	120.696	2013	W. Hwang	-	EtOH	P. carabi s.l.	Molecular Data
Ne2	N. nepalensis	Taiwan	Alishan	Fenqihu	x	x	-	Asia-1 (Taiwan)	23.5056	120.696	2013	W. Hwang	-	EtOH	P. carabi s.l.	Molecular Data
Ne3	N. nepalensis	Taiwan	Alishan	Fenqihu	x	-	-	Asia-1 (Taiwan)	23.5056	120.696	2013	W. Hwang	-	EtOH	P. carabi s.l.	Molecular Data
Ne4	N. nepalensis	Taiwan	Alishan	Fenqihu	x	-	-	Asia-1 (Taiwan)	23.5056	120.696	2013	W. Hwang	-	EtOH	P. carabi s.l.	Molecular Data
Ne5	N. nepalensis	Taiwan	Alishan	Fenqihu	x	-	-	Asia-1 (Taiwan)	23.5056	120.696	2013	W. Hwang	-	EtOH	P. carabi s.l.	Molecular Data
Ne6	N. nepalensis	Taiwan	Alishan	Fenqihu	x	-	-	Asia-1 (Taiwan)	23.5056	120.696	2013	W. Hwang	-	EtOH	P. carabi s.l.	Molecular Data
nh_de1	N. defodiens	USA	New Hampshire	Durham	x	-	-	North America	43.1339	-70.9264	2009-06-10	W. Knee / M. Scott	N200	EtOH	P. carabi s.l.	Mol. Data/ Morphology
nh_de2	N. defodiens	USA	New Hampshire	Durham	x	x	x	North America	43.1339	-70.9264	2009-06-10	W. Knee / M. Scott	N200	EtOH	P. carabi s.l.	Mol. Data/ Morphology
nh_de4	N. defodiens	USA	New Hampshire	Durham	x	-	-	North America	43.1339	-70.9264	2009-06-10	W. Knee / M. Scott	N385	EtOH	P. carabi s.l.	Mol. Data/ Morphology
nh_orb1	N. orbicollis	USA	New Hampshire	Durham	x	x	x	North America	43.1339	-70.9264	2009-06-10	W. Knee / M. Scott	N383	EtOH	P. carabi s.l.	Molecular Data
nh_orb2	N. orbicollis	USA	New Hampshire	Durham	x	-	-	North America	43.1339	-70.9264	2009-06-10	W. Knee / M. Scott	N383	EtOH	P. carabi s.l.	Mol. Data/ Morphology
nh_orb3	N. orbicollis	USA	New Hampshire	Durham	x	x	x	North America	43.1339	-70.9264	2009-06-10	W. Knee / M. Scott	N383	EtOH	P. carabi s.l.	Mol. Data/ Morphology
nh_tom1	N. tomentosus	USA	New Hampshire	Durham	x	x	x	North America	43.1339	-70.9264	2009-06-10	W. Knee / M. Scott	N384	EtOH	P. carabi s.l.	Mol. Data/ Morphology
nh_tom2	N. tomentosus	USA	New Hampshire	Durham	x	x	x	North America	43.1339	-70.9264	2009-06-10	W. Knee / M. Scott	N384	EtOH	P. carabi s.l.	Mol. Data/ Morphology
nhum4	N. humator	Germany	Baden-Württemberg	Freiburg, Mooswald	x	x	x	Europe-1	48.0384	7.84882	2014	V. Nehring	-	EtOH	P. carabi s.l.	Molecular Data
nhum6	N. humator	Germany	Baden-Württemberg	Freiburg, Mooswald	x	-	-	Europe-1	48.0384	7.84882	2014	V. Nehring	-	EtOH	P. carabi s.l.	Molecular Data
nhum7	N. humator	Germany	Baden-Württemberg	Freiburg, Mooswald	x	x	x	Europe-1	48.0384	7.84882	2014	V. Nehring	-	EtOH	P. carabi s.l.	Molecular Data
nhum8	N. humator	Germany	Baden-Württemberg	Freiburg, Mooswald	x	-	x	Europe-1	48.0384	7.84882	2014	V. Nehring	-	EtOH	P. carabi s.l.	Molecular Data
NL_vs1	N. vespilloides	Netherlands	North Holland	Bloemendaal	x	x	x	Europe-1	-	-	2009-04	W. Knee / M. Schilthuizen	N394	EtOH	P. carabi s.l.	Mol. Data/ Morphology
NL_vs2	N. vespilloides	Netherlands	North Holland	Bloemendaal	x	x	x	Europe-2	-	-	2009-04	W. Knee / M. Schilthuizen	N387	EtOH	P. carabi s.l.	Mol. Data/ Morphology
NL_vs4	N. vespilloides	Netherlands	North Holland	Bloemendaal	x	x	x	Europe-1	-	-	2009-04	W. Knee / M. Schilthuizen	N394	EtOH	P. carabi s.l.	Mol. Data/ Morphology
NL_vs5	N. vespilloides	Netherlands	North Holland	Bloemendaal	-	x	x	Europe-1	-	-	2009-04	W. Knee / M. Schilthuizen	N394	EtOH	P. carabi s.l.	Mol. Data/ Morphology
oh_orb1	N. orbicollis	USA	Ohio	West of Camden	x	x	-	USA-1	39.6289	-84.6486	2001-06-29	M. Ulyshen	245229	EtOH	P. carabi s.l.	Mol. Data/ Morphology
oh_orb2	N. orbicollis	USA	Ohio	West of Camden	x	-	-	USA-1	39.6289	-84.6486	2001-06-29	M. Ulyshen	245229	Propylen Glycol	P. carabi s.l.	Mol. Data/ Morphology
oh_pus1	N. pustulatus	USA	Ohio	West of Camden	x	x	-	USA-2	39.6289	-84.6486	2001-06-29	M. Ulyshen	245228	Propylen Glycol	P. monospinosus	Molecular Data
oh_pus2	N. pustulatus	USA	Ohio	West of Camden	x	-	-	USA-2	39.6289	-84.6486	2001-06-29	M. Ulyshen	245228	Propylen Glycol	P. monospinosus	Mol. Data/ Morphology
PH_apo1	N. apo	Philippines	Mindanao	Kidapawan City	x	x	x	PH-N.apo	7.0106	125.091	2004-11-30	D. Mohagan	245276	Propylen Glycol	P. carabi s.l.	Mol. Data/ Morphology
PL_hu1	N. humator	Poland	Greater Poland	Poznan	x	x	-	Europe-1	52.4775	16.8991	2013	A. Urbański	-	EtOH	P. carabi s.l.	Mol. Data/ Morphology
PL_hu2	N. humator	Poland	Greater Poland	Poznan	x	-	-	Europe-1	52.4775	16.8991	2013	A. Urbański	-	EtOH	P. carabi s.l.	Mol. Data/ Morphology
PL_vo1	N. vespillo	Poland	Greater Poland	Poznan	x	-	-	Europe-2	52.4775	16.8991	2013	A. Barsevskis	-	EtOH	P. carabi s.l.	Mol. Data/ Morphology
PL_vo2	N. vespillo	Poland	Greater Poland	Poznan	x	x	-	Europe-2	52.4775	16.8991	2013	A. Barsevskis	-	EtOH	P. carabi s.l.	Mol. Data/ Morphology
pus1	N. pustulatus	USA	Illinois	Lexington	x	x	x	USA-2	40.6511	-88.789	2019	A-K. Eggert	-	EtOH	P. monospinosus	Molecular Data
pus2	N. pustulatus	USA	Illinois	Lexington	x	x	-	USA-2	40.6511	-88.789	2019	A-K. Eggert	-	EtOH	P. monospinosus	Morphology
pus3	N. pustulatus	USA	Illinois	Lexington	x	x	x	USA-1	40.6511	-88.789	2019	A-K. Eggert	-	EtOH	P. carabi s.l.	Molecular Data
pus4	N. pustulatus	USA	Illinois	Lexington	x	x	x	USA-2	40.6511	-88.789	2019	A-K. Eggert	-	EtOH	P. monospinosus	Molecular Data
pus5	N. pustulatus	USA	Illinois	Lexington	x	-	-	USA-2	40.6511	-88.789	2019	A-K. Eggert	-	EtOH	P. monospinosus	Molecular Data
Pvo1	N. vespillo	Germany	Baden-Württemberg	Freiburg, Mooswald	x	x	-	Europe-2	48.0384	7.84882	2016-05	V. Nehring	-	EtOH	P. necrophori	Host preference tests
Pvo2	N. vespillo	Germany	Baden-Württemberg	Freiburg, Mooswald	-	x	-	Europe-2	48.0384	7.84882	2016-05	V. Nehring	-	EtOH	P. necrophori	Host preference tests
Pvo3	N. vespillo	Germany	Baden-Württemberg	Freiburg, Mooswald	x	x	-	Europe-2	48.0384	7.84882	2016-05	V. Nehring	-	EtOH	P. necrophori	Host preference tests
Pvo4	N. vespillo	Germany	Baden-Württemberg	Freiburg, Mooswald	x	-	-	Europe-2	48.0384	7.84882	2016-05	V. Nehring	-	EtOH	P. necrophori	Host preference tests
Pvo5	N. vespillo	Germany	Baden-Württemberg	Freiburg, Mooswald	x	x	-	Europe-2	48.0384	7.84882	2016-05	V. Nehring	-	EtOH	P. necrophori	Host preference tests
Pvs1	N. vespilloides	Germany	Baden-Württemberg	Freiburg, Mooswald	x	-	-	Europe-1	48.0384	7.84882	2014	V. Nehring	-	EtOH	P. carabi sensu stricto	Host preference tests
Pvs2	N. vespilloides	Germany	Baden-Württemberg	Freiburg, Mooswald	x	-	-	Europe-1	48.0384	7.84882	2014	V. Nehring	-	EtOH	P. carabi sensu stricto	Host preference tests
Pvs3	N. vespilloides	Germany	Baden-Württemberg	Freiburg, Mooswald	x	-	-	Europe-1	48.0384	7.84882	2014	V. Nehring	-	EtOH	P. carabi sensu stricto	Host preference tests
Pvs4	N. vespilloides	Germany	Baden-Württemberg	Freiburg, Mooswald	x	x	-	Europe-1	48.0384	7.84882	2014	V. Nehring	-	EtOH	P. carabi sensu stricto	Host preference tests
Pvs5	N. vespilloides	Germany	Baden-Württemberg	Freiburg, Mooswald	x	-	-	Europe-1	48.0384	7.84882	2014	V. Nehring	-	EtOH	P. carabi sensu stricto	Host preference tests
Pvs6	N. vespilloides	Germany	Baden-Württemberg	Freiburg, Mooswald	x	-	-	Europe-1	48.0384	7.84882	2014	V. Nehring	-	EtOH	P. carabi sensu stricto	Host preference tests
RUS1_vs1	N. vespilloides	Russia	Irkutskaya	Hamar-Daban	-	x	x	Asia-2 (Central)	51.25	105.02	2001-08-09	M. Nishikawa	245215	Propylen Glycol	P. carabi s.l.	Molecular Data
RUS2_mor1	N. morio	Russia	Khakhassia	Itcul Lake	-	x	-	RUS-N.mor	54.4858	90.125	2003-08-29	S. Peck	245284	Propylen Glycol	P. carabi s.l.	Mol. Data/ Morphology
SC_hu1	N. humator	Scotland	Edinburgh	Corstorphine Hills	x	x	x	Europe-1	55.9505	-3.27273	2009-08-11	W. Knee / P.T. Smiseth	N392	EtOH	P. carabi s.l.	Molecular Data
SC_hu2	N. humator	Scotland	Edinburgh	Corstorphine Hills	x	-	-	Europe-1	55.9505	-3.27273	2009-08-21	W. Knee / P.T. Smiseth	N388	EtOH	P. carabi s.l.	Molecular Data
SC_hu3	N. humator	Scotland	Edinburgh	Corstorphine Hills	x	x	x	Europe-1	55.9505	-3.27273	2009-08-21	W. Knee / P.T. Smiseth	N389	EtOH	P. carabi s.l.	Molecular Data
SC_inv2	N. investigator	Scotland	Edinburgh	Corstorphine Hills	x	x	x	Europe-1	55.9505	-3.27273	2009-08-21	W. Knee / P.T. Smiseth	N390	EtOH	P. carabi s.l.	Mol. Data/ Morphology
SC_inv3	N. investigator	Scotland	Edinburgh	Corstorphine Hills	x	-	-	Europe-1	55.9505	-3.27273	2009-08-21	W. Knee / P.T. Smiseth	N390	EtOH	P. carabi s.l.	Mol. Data/ Morphology
SC_vs1	N. vespilloides	Scotland	Edinburgh	Corstorphine Hills	-	x	x	Europe-1	55.9505	-3.27273	2009-08-21	W. Knee / P.T. Smiseth	N387	EtOH	P. carabi s.l.	Mol. Data/ Morphology
SC_vs2	N. vespilloides	Scotland	Edinburgh	Corstorphine Hills	x	-	-	Europe-1	55.9505	-3.27273	2009-08-21	W. Knee / P.T. Smiseth	N387	EtOH	P. carabi s.l.	Mol. Data/ Morphology
SC_vs3	N. vespilloides	Scotland	Edinburgh	Corstorphine Hills	x	x	-	Europe-1	55.9505	-3.27273	2009-08-21	W. Knee / P.T. Smiseth	N387	EtOH	P. carabi s.l.	Mol. Data/ Morphology
sfos1	N. interruptus	Germany	Baden-Württemberg	Stegen	x	x	x	Europe-1	47.9862	7.9587	2019	V. Nehring	-	EtOH	P. carabi s.l.	Mol. Data/ Morphology
sfos2	N. interruptus	Germany	Baden-Württemberg	Stegen	x	-	-	Europe-1	47.9862	7.9587	2019	V. Nehring	-	EtOH	P. carabi s.l.	Molecular Data
sfos3	N. interruptus	Germany	Baden-Württemberg	Stegen	x	-	-	Europe-1	47.9862	7.9587	2019	V. Nehring	-	EtOH	P. carabi s.l.	Molecular Data
SI_kie1	N. kieticus	Solomon Islands	Guadalcanal	Gold Ridge/Tatatu	x	x	x	SI-N.kie	-9.59053	160.126	2004-09-01	D.S. Sikes	245243	Propylen Glycol	P. carabi s.l.	Mol. Data/ Morphology
St11	N. vespilloides	Germany	Baden-Württemberg	Stegen	x	x	-	Europe-1	47.9862	7.9587	2014	V. Nehring	-	EtOH	P. carabi s.l.	Molecular Data
St12	N. vespilloides	Germany	Baden-Württemberg	Stegen	x	x	-	Europe-1	47.9862	7.9587	2014	V. Nehring	-	EtOH	P. carabi s.l.	Molecular Data
St13	N. vespilloides	Germany	Baden-Württemberg	Stegen	x	-	-	Europe-1	47.9862	7.9587	2014	V. Nehring	-	EtOH	P. carabi s.l.	Molecular Data
St14	N. vespilloides	Germany	Baden-Württemberg	Stegen	x	-	-	Europe-1	47.9862	7.9587	2014	V. Nehring	-	EtOH	P. carabi s.l.	Molecular Data
St15	N. vespilloides	Germany	Baden-Württemberg	Stegen	x	x	-	Europe-1	47.9862	7.9587	2014	V. Nehring	-	EtOH	P. carabi s.l.	Molecular Data
svo1	N. vespillo	Germany	Baden-Württemberg	Stegen	x	x	x	Europe-2	47.9862	7.9587	2019	V. Nehring	-	EtOH	P. carabi s.l.	Mol. Data/ Morphology
svo2	N. vespillo	Germany	Baden-Württemberg	Stegen	x	-	-	Europe-2	47.9862	7.9587	2019	V. Nehring	-	EtOH	P. carabi s.l.	Mol. Data/ Morphology
tom1	N. tomentosus	USA	Illinois	Lexington	x	x	x	USA-1	40.6511	-88.789	2015	A-K. Eggert	-	EtOH	P. carabi s.l.	Molecular Data
tom2	N. tomentosus	USA	Illinois	Lexington	x	x	x	USA-1	40.6511	-88.789	2015	A-K. Eggert	-	EtOH	P. carabi s.l.	Molecular Data
tom3	N. tomentosus	USA	Illinois	Lexington	x	x	-	USA-1	40.6511	-88.789	2015	A-K. Eggert	-	EtOH	P. carabi s.l.	Molecular Data
tom4	N. tomentosus	USA	Illinois	Lexington	x	-	-	USA-1	40.6511	-88.789	2015	A-K. Eggert	-	EtOH	P. carabi s.l.	Molecular Data
tom6	N. tomentosus	USA	Illinois	Lexington	x	x	-	USA-1	40.6511	-88.789	2015	A-K. Eggert	-	EtOH	P. carabi s.l.	Molecular Data
U1	N. vespilloides	Germany	Baden-Württemberg	Ulm	x	x	-	Europe-1	48.4167	9.95	2017	S. Steiger	-	EtOH	P. carabi s.l.	Molecular Data
U11	N. vespilloides	Germany	Baden-Württemberg	Ulm	-	x	-	Europe-1	48.4167	9.95	2017	S. Steiger	-	EtOH	P. carabi s.l.	Molecular Data
U13	N. vespilloides	Germany	Baden-Württemberg	Ulm	x	x	x	Europe-1	48.4167	9.95	2017	S. Steiger	-	EtOH	P. carabi s.l.	Molecular Data
U14	N. vespilloides	Germany	Baden-Württemberg	Ulm	x	-	-	Europe-1	48.4167	9.95	2017	S. Steiger	-	EtOH	P. carabi s.l.	Molecular Data
U15	N. vespilloides	Germany	Baden-Württemberg	Ulm	x	x	-	Europe-1	48.4167	9.95	2017	S. Steiger	-	EtOH	P. carabi s.l.	Molecular Data
U2	N. vespilloides	Germany	Baden-Württemberg	Ulm	x	-	-	Europe-1	48.4167	9.95	2017	S. Steiger	-	EtOH	P. carabi s.l.	Molecular Data
U3	N. vespilloides	Germany	Baden-Württemberg	Ulm	x	-	-	Europe-1	48.4167	9.95	2017	S. Steiger	-	EtOH	P. carabi s.l.	Molecular Data
U4	N. vespilloides	Germany	Baden-Württemberg	Ulm	x	x	-	Europe-1	48.4167	9.95	2017	S. Steiger	-	EtOH	P. carabi s.l.	Molecular Data
U5	N. vespilloides	Germany	Baden-Württemberg	Ulm	x	x	-	Europe-1	48.4167	9.95	2017	S. Steiger	-	EtOH	P. carabi s.l.	Molecular Data
U7	N. vespilloides	Germany	Baden-Württemberg	Ulm	x	-	-	Europe-1	48.4167	9.95	2017	S. Steiger	-	EtOH	P. carabi s.l.	Molecular Data
ufos2	N. interruptus	Austria	Burgenland	Illmitz	-	x	x	Europe-2	47.7621	16.8001	2015-08	J. K. Müller	-	EtOH	P. carabi s.l.	Molecular Data
ufos4	N. interruptus	Germany	Baden-Württemberg	Ulm	x	-	x	Europe-1	48.4167	9.95	2017-07	S. Steiger	-	EtOH	P. carabi s.l.	Molecular Data
ufos5	N. interruptus	Germany	Baden-Württemberg	Ulm	x	x	x	Europe-1	48.4167	9.95	2017-07	S. Steiger	-	EtOH	P. carabi s.l.	Molecular Data
uin3	N. investigator	Germany	Baden-Württemberg	Ulm	x	-	x	Europe-1	48.4167	9.95	2017-07	S. Steiger	-	EtOH	P. carabi s.l.	Molecular Data
uin4	N. investigator	Germany	Baden-Württemberg	Ulm	x	-	-	Europe-1	48.4167	9.95	2017-07	S. Steiger	-	EtOH	P. carabi s.l.	Molecular Data
uin6	N. investigator	Germany	Baden-Württemberg	Ulm	x	-	x	Europe-1	48.4167	9.95	2017-07	S. Steiger	-	EtOH	P. carabi s.l.	Molecular Data
uin7	N. investigator	Germany	Baden-Württemberg	Ulm	x	x	x	Europe-1	48.4167	9.95	2017-07	S. Steiger	-	EtOH	P. carabi s.l.	Molecular Data
uvo1	N. vespillo	Germany	Baden-Württemberg	Ulm	x	-	-	Europe-1	48.4167	9.95	2019	S. Steiger	-	EtOH	P. carabi s.l.	Molecular Data
uvo2	N. vespillo	Germany	Baden-Württemberg	Ulm	x	-	x	Europe-2	48.4167	9.95	2017-07	S. Steiger	-	EtOH	P. carabi s.l.	Molecular Data
uvo3	N. vespillo	Germany	Baden-Württemberg	Ulm	x	-	x	Europe-2	48.4167	9.95	2017-07	S. Steiger	-	EtOH	P. carabi s.l.	Molecular Data
other than Poecilochirus carabi
al_sa1	N. sayi	Canada	Alberta	Wagner National Area	x	x	x	Psub-NA	53.5678	-113.822	2009-06-10	W. Knee / R. Leech, L.J. Taylor	N382	EtOH	P. subterraneus	Molecular Data
Phu9	N. humator	Germany	Baden-Württemberg	Freiburg, Mooswald	x	-	-	Psub-GER1	48.0384	7.84882	2014	V. Nehring	-	EtOH	P. subterraneus	Morphology
Phu10	N. humator	Germany	Baden-Württemberg	Freiburg, Mooswald	x	x	-	Psub-GER1	48.0384	7.84882	2014	V. Nehring	-	EtOH	P. subterraneus	Morphology
Phu11	N. humator	Germany	Baden-Württemberg	Freiburg, Mooswald	x	-	-	Psub-GER1	48.0384	7.84882	2014	V. Nehring	-	EtOH	P. subterraneus	Morphology
Phu12	N. humator	Germany	Baden-Württemberg	Freiburg, Mooswald	x	-	-	Psub-GER1	48.0384	7.84882	2014	V. Nehring	-	EtOH	P. subterraneus	Morphology
Phu13	N. humator	Germany	Baden-Württemberg	Freiburg, Mooswald	x	-	-	Psub-GER1	48.0384	7.84882	2014	V. Nehring	-	EtOH	P. subterraneus	Morphology
Psub2	N. humator	Germany	Baden-Württemberg	Freiburg, Mooswald	-	x	-	Psub-GER2	48.0384	7.84882	2014	V. Nehring	-	EtOH	P. subterraneus	Molecular Data
Psub3	N. humator	Germany	Baden-Württemberg	Freiburg, Mooswald	-	x	x	Psub-GER2	48.0384	7.84882	2014	V. Nehring	-	EtOH	P. subterraneus	Molecular Data
N211_141	N. sayi	USA	New Hampshire	Durham	x	-	-	Psub-NA	43.1339	-70.9264	2009-06-10	W. Knee / M. Scott	N211	EtOH	P. subterraneus	Molecular Data
N382_134	N. sayi	Canada	Alaska	Wagner National Area	x	-	-	Psub-NA	53.5678	-113.822	2010-05-14	W. Knee / R. Leech, L.J. Taylor	N382	EtOH	P. subterraneus	Molecular Data
nh_sa1	N. sayi	USA	New Hampshire	Durham	x	x	x	Psub-NA	43.1339	-70.9264	2010-05-14	W. Knee / M. Scott	N211	EtOH	P. subterraneus	Molecular Data
nh_sa2	N. sayi	USA	New Hampshire	Durham	x	x	-	Psub-NA	43.1339	-70.9264	2010-05-14	W. Knee / M. Scott	N211	EtOH	P. subterraneus	Molecular Data
V1	N. vespilloides	Germany	Baden-Württemberg	Freiburg, Mooswald	x	-	-	Macrocheles	48.0384	7.84882	2014	V. Nehring	-	EtOH	Macrocheles nataliae	Mol. Data/ Morphology
AUvo1	N. vespillo	Austria	Burgenland	Illmitz	-	-	x	Macrocheles	47.77	16.8	2015	J. K. Müller	-	EtOH	Macrocheles nataliae	Mol. Data/ Morphology
* Morphology = voucher specimen was dissected and is available as preparation specimen
