## Supplemental_Table_2 for "Cryptic diversity within the *Poecilochirus carabi* mite species complex phoretic on *Nicrophorus burying* beetles: phylogeny, biogeography, and host specificity"

### Sheet: Sheet1
Supplement Table S2: Reference list of COI and LSU sequences downloaded from NCBI. Data are used for the divergence time analysis
Family	Genus	Accession-No. COI	Reference COI	Accession-No. 28S	Reference 28S
Ascidae	Proctolaelaps	MN359115	Young et al., 2019	FJ911746	Dowling, 2010 †
Digamasellidae (1)	Dendrolaelaps	MN622209*	Arribas et al., 2020	FJ911762	Dowling, 2010 †
Digamasellidae (2)	Digamaselidae sp.1	MN360311	Young et al., 2019	FJ911761	Dowling, 2010 †
Laelapidae	Gaeolaelaps	MN622222*	Arribas et al., 2020	FJ911787	Dowling, 2010 †
Macrochelidae (2)	Macrocheles	MF192753	Knee, 2017	FJ911756	Dowling, 2010 †
Ologamasidae	Stylochyrus/ Gamasiphis	NC013474*	Swafford & Bond, 2009	FJ911767	Dowling, 2010 †
Pachylaelapidae	Pachylaelaps	MN622244*	Arribas et al. 2020	FJ911759	Dowling, 2010 †
Parasitidae	Pergamasus	MN622219*	Arribas et al. 2020	FJ911738	Dowling, 2010 †
Phytoseiidae	Euseius	NC026788*	Xin et al., 2016	KY751614	Dos Santos & Tixier, 2018
Podocinidae (1)	Podocinidae/ Andregamasus	MN352986	Young et al. 2019	FJ911747	Dowling, 2010 †
Podocinidae (2)	Podocinidae2/ Podocinum	MG412456	Dewaard, 2017 †	FJ911752	Dowling, 2010 †
Rhodacaridae	Rhodacarus	MN622243*	Arribas et al. 2020	FJ911768.1	Dowling, 2010 †
Uropodidae/Polyaspididae	Uropoda/ Polyaspis	MN350981.1	Young et al. 2019	KY921966.1	Klimov et al., 2018
Varroidae	Varroa	NC004454*	Navajas et al., 2002	FJ911801	Dowling, 2010 †
* mito genome
† unpublished data
References:
Young et al., 2019	Young, M. R., Proctor, H. C., Dewaard, J. R., & Hebert, P. D. (2019). DNA barcodes expose unexpected diversity in Canadian mites. Molecular ecology, 28(24), 5347-5359.
Arribas et al., 2020	Arribas, P., Andújar, C., Moraza, M. L., Linard, B., Emerson, B. C., & Vogler, A. P. (2020). Mitochondrial metagenomics reveals the ancient origin and phylodiversity of soil mites and provides a phylogeny of the Acari. Molecular biology and evolution, 37(3), 683-694.
Knee, 2017	Knee, W. (2017). New Macrocheles species (Acari, Mesostigmata, Macrochelidae) associated with burying beetles (Silphidae, Nicrophorus) in North America. Zookeys, (721), 1.
Swafford & Bond, 2009	Swafford, L., & Bond, J. E. (2010). The symbiotic mites of some Appalachian Xystodesmidae (Diplopoda: Polydesmida) and the complete mitochondrial genome sequence of the mite Stylochyrus rarior (Berlese)(Acari: Mesostigmata: Ologamasidae). Invertebrate Systematics, 23(5), 445-451.
Xin et al., 2016	Xin, T., Que, S., Zou, Z., Wang, J., Li, L., & Xia, B. (2016). Complete Mitochondrial Genome of Euseius nicholsi (Ehara et Lee)(Acari: Phytoseiidae). Mitochondrial DNA Part A, 27(3), 2167-2168.
Navajas et al., 2002	Navajas, M., Conte, Y. L., Solignac, M., Cros-Arteil, S., & Cornuet, J. M. (2002). The complete sequence of the mitochondrial genome of the honeybee ectoparasite mite Varroa destructor (Acari: Mesostigmata). Molecular biology and evolution, 19(12), 2313-2317.
Dos Santos & Tixier, 2018	Santos, V. V. D., & Tixier, M. S. (2018). Integrative taxonomy approach for analysing evolutionary history of the tribe Euseiini Chant & McMurtry (Acari: Phytoseiidae). Systematics and Biodiversity, 16(3), 302-319.
Klimov et al., 2018	Klimov, P. B., OConnor, B. M., Chetverikov, P. E., Bolton, S. J., Pepato, A. R., Mortazavi, A. L., Tolstikov, A.V., Bauchan, G. R. and Ochoa, R. (2018). Comprehensive phylogeny of acariform mites (Acariformes) provides insights on the origin of the four-legged mites (Eriophyoidea), a long branch. Molecular Phylogenetics and Evolution, 119, 105-117.
