## Supplemental_Table_3 for "Cryptic diversity within the *Poecilochirus carabi* mite species complex phoretic on *Nicrophorus burying* beetles: phylogeny, biogeography, and host specificity"

### Sheet: Sheet1
Supplement Table S3: Fossil Data for the divergence time analysis. Listed are taxonomic status, estimated age and reference.
Super family	Family	Genus	age [Ma]	Reference
Ascoidea	Podocinidae	-	> 2.6	Aoki, 1974
Rhodacaroidea	Digamasellidae	Dendrolaelaps sp.	5-23	Hirschmann, 1971
Dermanyssoidea	Laelapidae	Myrmozercon sp.	44-49	Dunlop et al., 2014
Eviphidoidea	Macrochelidae	Macrocheles sp.	< 1	Dunlop et al., 2013
Parasitoidea	Parasitidae	Aderogamasus sp.	44-49	Witalinski, 2000
Ma = million years ago
References:
Aoki, 1974	Aoki, J. (1974). On the fossil mites in Mizunami amber from Gifu Prefecture, Central Japan. Bulletin of the Mizunami Fossil Museum, 1, 397-399
Hirschmann, 1971	Hirschmann, W. (1971). fossil mite of the genus Dendrolaelaps (Acarina, Mesostigmata, Digamasellidae) found in amber from Chiapas, Mexico. Calif Univ Publ Entomol.
Dunlop et al., 2014	Dunlop, J. A., Kontschán, J., Walter, D. E., & Perrichot, V. (2014). An ant-associated mesostigmatid mite in Baltic amber. Biology Letters, 10(9), 20140531.
Dunlop et al., 2013	Dunlop, J. A., Kontschán, J., & Zwanzig, M. (2013). Fossil mesostigmatid mites (Mesostigmata: Gamasina, Microgyniina, Uropodina), associated with longhorn beetles (Coleoptera: Cerambycidae) in Baltic amber. Naturwissenschaften, 100(4), 337-344.
Witalinski, 2000	Witaliński, W. (2000). Aclerogamasus stenocornis sp. n., a fossil mite from the Baltic amber (Acari: Gamasida: Parasitidae). Genus, 11(4), 619-626.
