## Supplemental_Table_4 for "Cryptic diversity within the *Poecilochirus carabi* mite species complex phoretic on *Nicrophorus burying* beetles: phylogeny, biogeography, and host specificity"

### Sheet: µm data
Supplement Table S4: Morphometric measurements of the used Poecilochiurs specimens (after non-destructive DNA extraction)
Sample ID	Genetic cluster	length sternal plate	length podosomal plate	width podosomal plate	length opisthosomal plate	z1	s1	s2	r3	macroseta leg IV	length digitus mobilis	st4	length : width podosomal plate	identified as
CH 1 con 1	Asia-2	348	570	714	420	14.4	12	14.4	?	?	?	33.6	0.798319	P. carabi/P. necrophori
CH 1 nep 1	Asia-2	378	600	732	?	14.4	12	12	?	?	108	40.8	0.819672	P. carabi/P. necrophori
CH 1 sch 1	Asia-2	342	600	690	408	16.8	14.4	14.4	336	?	100.8	33.6	0.869565	P. carabi/P. necrophori
CH 1 sch 2	Asia-2	360	582	720	408	16.8	12	14.4	348	?	100.8	36	0.808333	P. carabi/P. necrophori
CH 1 sin 1	Asia-2	360	612	714	408	14.4	14.4	14.4	?	318	100.8	38.4	0.857143	P. carabi/P. necrophori
CH 1 sin 2	Asia-2	360	594	696	414	16.8	12	14.4	354	300	98.4	40.8	0.853448	P. carabi/P. necrophori
CH 1 sm 1	Asia-2	402	588	714	396	12	14.4	14.4	354	336	100.8	?	0.823529	P. carabi/P. necrophori
CH 1 sm 2	Asia-2	360	588	690	390	19.2	16.8	14.4	312	288	98.4	?	0.852174	P. carabi/P. necrophori
IN mel 2	Asia-2	348	612	714	432	19.2	14.4	16.8	366	?	?	40.8	0.857143	P. carabi/P. necrophori
CH 1 nep 2	Asia-3	372	564	624	366	14.4	7.2	9.6	?	288	98.4	38.4	0.903846	P. carabi/P. necrophori
IN mel 1	Asia-3	384	612	690	408	19.2	12	12	?	312	100.8	33.6	0.886957	P. carabi/P. necrophori
IN nep 1	Asia-3	378	618	744	426	21.6	12	12	?	276	105.6	36	0.830645	P. carabi/P. necrophori
IN nep 2	Asia-3	372	606	744	432	14.4	12	9.6	318	288	103.2	38.4	0.814516	P. carabi/P. necrophori
al hy 1	Canada	378	600	720	450	24	?	24	408	?	93.6	48	0.833333	P. carabi/P. necrophori
al hy 2	Canada	390	648	750	456	21.6	21.6	21.6	?	354	103.2	50.4	0.864	P. carabi/P. necrophori
CH 1 con 2	CH-N.con	318	540	648	378	19.2	12	19.2	?	288	84	38.4	0.833333	P. austroasiaticus
CH 3 jap 1	CH-N.jap	378	666	774	450	16.8	16.8	16.8	348	318	91.2	38.4	0.860465	P. carabi/P. necrophori
EC di 1	Ecuador	402	672	780	450	9.6	16.8	12	384	?	100.8	36	0.861538	P. carabi/P. necrophori
EC di 2	Ecuardor	378	600	738	408	14.4	16.8	14.4	372	300	96	38.4	0.813008	P. carabi/P. necrophori
J 1 inv 1	Eurasia	354	576	684	408	14.4	12	14.4	276	300	96	26.4	0.842105	P. carabi/P. necrophori
J 1 vs 1	Eurasia	390	618	726	450	9.6	16.8	12	318	306	96	33.6	0.85124	P. carabi/P. necrophori
J1 inv 2	Eurasia	348	612	726	450	12	12	12	?	300	100.8	?	0.842975	P. carabi/P. necrophori
LAT vo 2	Eurasia	372	618	714	420	16.8	14.4	14.4	330	306	93.6	38.4	0.865546	P. carabi/P. necrophori
AU hu 2	Europe-1	354	618	714	426	16.8	16.8	16.8	312	300	88.8	38.4	0.865546	P. carabi/P. necrophori
CARA M 2	Europe-1	342	540	648	378	12	12	12	318	?	96	?	0.833333	P. carabi/P. necrophori
NL vs 1	Europe-1	366	636	738	438	12	14.4	14.4	?	306	98.4	33.6	0.861789	P. carabi/P. necrophori
NL vs 4	Europe-1	378	594	696	402	12	12	12	324	?	98.4	?	0.853448	P. carabi/P. necrophori
NL vs 5	Europe-1	372	600	720	432	?	14.4	14.4	336	318	103.2	?	0.833333	P. carabi/P. necrophori
PL hu 1	Europe-1	384	630	774	450	14.4	12	14.4	342	330	100.8	38.4	0.813953	P. carabi/P. necrophori
PL hu 2	Europe-1	378	612	750	432	12	12	14.4	348	348	100.8	?	0.816	P. carabi/P. necrophori
s fos 1	Europe-1	360	600	690	420	12	12	14.4	306	288	100.8	?	0.869565	P. carabi/P. necrophori
SC inv 2	Europe-1	366	618	720	462	12	?	12	330	318	98.4	36	0.858333	P. carabi/P. necrophori
SC inv 3	Europe-1	360	600	720	444	14.4	7.2	12	336	312	98.4	38.4	0.833333	P. carabi/P. necrophori
SC vs 1	Europe-1	378	618	768	438	16.8	9.6	12	330	276	91.2	36	0.804688	P. carabi/P. necrophori
SC vs 2	Europe-1	366	594	744	456	12	12	12	336	294	93.6	36	0.798387	P. carabi/P. necrophori
SC vs 3	Europe-1	366	612	732	444	16.8	12	14.4	336	306	96	38.4	0.836066	P. carabi/P. necrophori
AU fos 4	Europe-2	378	624	762	426	19.2	16.8	16.8	336	336	96	40.8	0.818898	P. carabi/P. necrophori
AU fos 6	Europe-2	366	612	726	384	16.8	14.4	14.4	372	300	96	38.4	0.842975	P. carabi/P. necrophori
AU hu 1	Europe-2	336	540	618	414	9.6	9.6	12	288	276	91.2	31.2	0.873786	P. carabi/P. necrophori
AU vo 3	Europe-2	366	594	690	402	16.8	14.4	14.4	324	282	91.2	40.8	0.86087	P. carabi/P. necrophori
AU vo 5	Europe-2	360	624	768	450	19.2	16.8	16.8	336	294	91.2	38.4	0.8125	P. carabi/P. necrophori
KZ lun 1	Europe-2	372	630	738	462	16.8	?	14.4	?	?	96	40.8	0.853659	P. carabi/P. necrophori
LAT vo 1	Europe-2	372	612	762	432	16.8	14.4	16.8	342	336	96	50.4	0.80315	P. carabi/P. necrophori
mfos 4	Europe-2	354	606	672	420	14.4	14.4	14.4	312	300	96	36	0.901786	P. carabi/P. necrophori
NL vs 2	Europe-2	366	624	720	438	14.4	12	14.4	?	312	93.6	38.4	0.866667	P. carabi/P. necrophori
PL vo 1	Europe-2	396	654	756	426	16.8	19.2	14.4	372	330	96	36	0.865079	P. carabi/P. necrophori
PL vo 2	Europe-2	354	606	690	402	14.4	14.4	14.4	306	294	96	?	0.878261	P. carabi/P. necrophori
s vo 1	Europe-2	384	612	708	426	14.4	14.4	14.4	378	330	96	?	0.864407	P. carabi/P. necrophori
s vo 2	Europe-2	360	576	690	408	16.8	14.4	14.4	288	276	93.6	?	0.834783	P. carabi/P. necrophori
AU fos 3	Europe-3	354	594	714	432	19.2	21.6	24	390	384	96	31.2	0.831933	P. carabi/P. necrophori
AU fos 5	Europe-3	336	540	672	396	14.4	16.8	21.6	354	354	93.6	26.4	0.803571	P. carabi/P. necrophori
CZ ant 1	Europe-3	366	606	732	444	12	16.8	21.6	402	360	96	31.2	0.827869	P. carabi/P. necrophori
CZ ant 2	Europe-3	384	624	744	450	19.2	14.4	24	390	390	100.8	28.8	0.83871	P. carabi/P. necrophori
CZ ger 1	Europe-3	366	624	756	462	16.8	16.8	16.8	396	?	93.6	31.2	0.825397	P. carabi/P. necrophori
CZ ger 2	Europe-3	390	678	798	492	24	24	26.4	396	390	100.8	?	0.849624	P. carabi/P. necrophori
IND ch 1	IDN-N.cha	366	600	690	402	19.2	?	24	?	?	96	40.8	0.869565	P. carabi/P. necrophori
J qua 1	Japan	384	660	780	468	21.6	12	12	336	306	105.6	38.4	0.846154	P. carabi/P. necrophori (?)
J qua 2	Japan	390	636	774	450	16.8	12	12	324	300	100.8	43.2	0.821705	P. carabi/P. necrophori (?)
J qua 3	Japan	390	624	780	438	19.2	9.6	12	342	312	103.2	40.8	0.8	P. carabi/P. necrophori (?)
al sa 2	North America	330	570	672	402	12	9.6	12	306	?	96	26.4	0.848214	P. carabi/P. necrophori
al sa 3	North America	366	624	726	450	12	12	12	312	300	98.4	28.8	0.859504	P. carabi/P. necrophori
alas 1 inv 1	North America	348	564	726	414	?	14.4	12	336	?	98.4	28.8	0.77686	P. carabi/P. necrophori
alas 1 vs 1	North America	366	588	678	420	12	14.4	14.4	312	300	98.4	31.2	0.867257	P. carabi/P. necrophori
alas 1 vs 2	North America	360	606	726	420	14.4	12	14.4	330	?	98.4	?	0.834711	P. carabi/P. necrophori
alas 2 inv 1	North America	342	600	690	426	4.8	12	12	324	324	93.6	28.8	0.869565	P. carabi/P. necrophori
CA vs 2	North America	336	564	648	402	16.8	14.4	12	300	276	98.4	?	0.87037	P. carabi/P. necrophori
CA vs 3	North America	372	576	678	396	14.4	12	12	306	?	96	?	0.849558	P. carabi/P. necrophori
cal 1 nig 1	North America	342	594	678	420	16.8	14.4	14.4	?	360	88.8	28.8	0.876106	P. carabi/P. necrophori
cal 1 nig 2	North America	360	582	702	390	16.8	19.2	19.2	342	336	96	28.8	0.82906	P. carabi/P. necrophori
col inv 1	North America	378	600	696	426	19.2	?	16.8	354	?	91.2	28.8	0.862069	P. carabi/P. necrophori
id de 1	North America	366	594	738	432	21.6	21.6	16.8	?	330	96	38.4	0.804878	P. carabi/P. necrophori
id de 2	North America	324	594	690	432	14.4	14.4	12	324	?	91.2	28.8	0.86087	P. carabi/P. necrophori
id inv 1	North America	324	588	690	396	12	16.8	14.4	342	312	96	33.6	0.852174	P. carabi/P. necrophori
id inv 2	North America	342	588	684	402	16.8	16.8	16.8	342	?	91.2	28.8	0.859649	P. carabi/P. necrophori
nh de 1	North America	342	600	708	420	14.4	14.4	14.4	312	294	96	26.4	0.847458	P. carabi/P. necrophori
nh de 2	North America	354	630	726	444	14.4	14.4	16.8	336	324	96	26.4	0.867769	P. carabi/P. necrophori
nh de 4	North America	372	588	684	396	16.8	12	14.4	300	294	98.4	?	0.859649	P. carabi/P. necrophori
nh orb 2	North America	366	600	702	450	16.8	14.4	16.8	336	306	96	28.8	0.854701	P. carabi/P. necrophori
nh orb 3	North America	372	588	696	444	14.4	14.4	14.4	336	288	91.2	28.8	0.844828	P. carabi/P. necrophori
nh tom 1	North America	348	594	660	408	19.2	14.4	16.8	318	282	93.6	28.8	0.9	P. carabi/P. necrophori
nh tom 2	North America	360	606	708	432	12	12	14.4	336	336	98.4	26.4	0.855932	P. carabi/P. necrophori
PH apo 1	PH-N.apo	336	540	594	336	9.6	9.6	14.4	?	?	88.8	?	0.909091	P. carabi/P. necrophori
RUS 2 mor 1	RUS-N.mor	366	612	720	420	33.6	21.6	28.8	354	396	96	52.8	0.85	P. carabi/P. necrophori
SI kie 1	SI-N.kie	330	540	654	378	16.8	14.4	16.8	?	270	84	33.6	0.825688	P. carabi/P. necrophori
con orb 1	USA-1	372	618	708	426	16.8	16.8	16.8	?	246	96	38.4	0.872881	P. carabi/P. necrophori
con orb 2	USA-1	408	678	804	474	16.8	19.2	14.4	?	?	105.6	?	0.843284	P. carabi/P. necrophori
il orb 1	USA-1	384	624	714	468	7.2	14.4	12	312	?	96	38.4	0.87395	P. carabi/P. necrophori
il orb 2	USA-1	360	594	702	426	12	12	12	342	300	96	31.2	0.846154	P. carabi/P. necrophori
il orb 3	USA-1	402	672	780	468	14.4	14.4	16.8	?	?	100.8	52.8	0.861538	P. carabi/P. necrophori
oh orb 1	USA-1	390	696	786	522	21.6	19.2	12	366	?	108	38.4	0.885496	P. carabi/P. necrophori
oh orb 2	USA-1	378	648	780	420	16.8	12	12	360	312	103.2	50.4	0.830769	P. carabi/P. necrophori
oh pus 2	USA-2	282	492	564	318	28.8	14.4	14.4	246	222	72	16.8	0.87234	P. monospinosus
fl car 1	USA-3	342	534	600	378	40.8	36	43.2	336	408	74.4	88.8	0.89	P. cf monospinosus
fl car 2	USA-3	372	612	690	384	55.2	43.2	52.8	384	?	81.6	110.4	0.886957	P. cf monospinosus
fl car 3	USA-3	330	510	582	342	48	38.4	48	342	354	72	74.4	0.876289	P. cf monospinosus
(?) = with deviation from the original morphological description
