## Supplemental_Table_5 for "Cryptic diversity within the *Poecilochirus carabi* mite species complex phoretic on *Nicrophorus burying* beetles: phylogeny, biogeography, and host specificity"

### Sheet: Sheet1
Supplement Table S5: Model comparison of all models between the two scenarios: North Atlantic and Behring Land Bridge (NALB/BLB) vs. only Behring Land Bridge (BLB only) available for mite migration.
A: AICc weighted comparison between the 2 scenarios (BLBonly and NALB/BLB)
Model	# of tips	Degree of Freedom	lnL (NABL/BLB)	lnL (BLBonly)	AICc (NABL/BLB)	AICc (BLBonly)	deltaAICc (NABL/BLB)	deltaAICc (BLBonly)	rel (NABL/BLB)	rel (BLBonly)	weighted AICc (NABL/BLB)	weighted AICc (BLBonly)
DEC	13	2	-36.7807	-37.7188	77.7217	79.6	0	1.87834	1	0.390952	0.718932	0.281068
DEC+J	13	3	-34.6033	-35.3566	77.8732	79.7	0	1.82676	1	0.401166	0.713692	0.286308
DEC+J+X	13	4	-32.7723	-33.0594	78.5446	79.8	0	1.25542	1	0.533812	0.65197	0.34803
DIVALIKE	13	2	-36.5735	-37.6711	77.3078	79.5	0	2.19223	1	0.334166	0.749532	0.250468
DIVALIKE+J	13	3	-34.4716	-35.8037	77.6098	80.6	0	2.99018	1	0.224229	0.816841	0.183159
DIVALIKE+J+X	13	4	-32.9021	-33.3607	78.8043	80.4	0	1.59571	1	0.450293	0.689516	0.310484
BAYAREALIKE	13	2	-43.955	-43.5867	92.0443	91.3	0.74427	0	0.689261	1	0.408025	0.591975
BAYAREALIKE+J	13	3	-41.8768	-36.8596	92.4202	82.7	9.72018	0	0.00774979	1	0.00769019	0.99231
BAYAREALIKE+J+X	13	4	-34.0728	-34.5447	81.1456	82.8	0	1.65435	1	0.437282	0.695758	0.304242
B: AICc weighted comparison within the 2 scenarios (BLBonly and NALB/BLB)
Model	# of tips	Degree of Freedom	lnL (NABL/BLB)	lnL (BLBonly)	AICc (NABL/BLB)	AICc (BLBonly)	deltaAICc (NABL/BLB)	deltaAICc (BLBonly)	rel (NABL/BLB)	rel (BLBonly)	weighted AICc (NABL/BLB)	weighted AICc (BLBonly)
DEC	13	2	-36.7807	-37.7188	77.7217	79.6	0.413894	0.1	0.813063	0.951229	0.177273	0.178533
DEC+J	13	3	-34.6033	-35.3566	77.8732	79.7	0.565471	0.2	0.753719	0.904837	0.164334	0.169826
DEC+J+X	13	4	-32.7723	-33.0594	78.5446	79.8	1.23681	0.3	0.538803	0.860708	0.117476	0.161543
DIVALIKE	13	2	-36.5735	-37.6711	77.3078	79.5	0	0	1	1	0.218031	0.187686
DIVALIKE+J	13	3	-34.4716	-35.8037	77.6098	80.6	0.302058	1.1	0.859823	0.57695	0.187468	0.108286
DIVALIKE+J+X	13	4	-32.9021	-33.3607	78.8043	80.4	1.49652	0.9	0.473189	0.637628	0.10317	0.119674
BAYAREALIKE	13	2	-43.955	-43.5867	92.0443	91.3	14.7365	11.8	0.00063097	0.00273944	0.000137571	0.000514156
BAYAREALIKE+J	13	3	-41.8768	-36.8596	92.4202	82.7	15.1124	3.2	0.000522855	0.201897	0.000113998	0.0378932
BAYAREALIKE+J+X	13	4	-34.0728	-34.5447	81.1456	82.8	3.83788	3.3	0.146762	0.19205	0.0319987	0.0360451
BLB = Bering Land Bridge
NALB = North Atlantic Land Bridge
