## Supplemental_Table_6 for "Cryptic diversity within the *Poecilochirus carabi* mite species complex phoretic on *Nicrophorus burying* beetles: phylogeny, biogeography, and host specificity"

### Sheet: Sheet1
Supplement Table S6: Results of the model comparisons within the NALB/BLB scenario infered by BioGeoBears analyses
Model	lnL	LRT	pVal(LRT)	AICc	# parameter	# tips	Weighted AIC(M0vsM1)	Weighted AIC (M1vsM2)
DEC (M0)	-36.7807	4.35482	0.037*	77.72	2	13	0.24
DEC+J (M1)	-34.6033			77.87	3	13	0.22	0.39
		3.66199	0.055667
DEC+J+X (M2)	-32.7723			78.5	4	13		0.09
DIVALIKE (M0)	-36.5735	4.204	0.04*	77.31	2	13	0.29
DIVALIKE+J (M1)	-34.472			77.61	3	13	0.25	0.45
		3.139	0.076
DIVALIKE+J+X (M2)	-32.9021			78.8	4	13		0.08
